# Mapping the Algal Secret Genome: The small RNA Locus Map for *Chlamydomonas reinhardtii*

**DOI:** 10.1101/2020.06.16.149575

**Authors:** Sebastian Y. Müller, Nicholas E. Matthews, Adrian A. Valli, David C. Baulcombe

## Abstract

Small (s)RNAs play crucial roles in the regulation of gene expression and genome stability across eukaryotes where they direct epigenetic modifications, post-transcriptional gene silencing, and defense against both endogenous and exogenous viruses. The green alga *Chlamydomonas reinhardtii* is a well-studied unicellular alga species with sRNA-based mechanisms that are distinct from those of land plants. It is, therefore, a good model to study sRNA evolution but a systematic classification of sRNA mechanisms is lacking in this and any other algae. Here, using data-driven machine learning approaches including Multiple Correspondence Analysis (MCA) and clustering, we have generated a comprehensively annotated and classified sRNA locus map for C. reinhardtii. This map shows some common characteristics with higher plants and animals, but it also reveals distinct features. These results are consistent with the idea that there was diversification in sRNA mechanisms after the evolutionary divergence of algae from higher plant lineages.
