## Supplemental Table S1-5 for "Mapping the Algal Secret Genome: The small RNA Locus Map for *Chlamydomonas reinhardtii*"

### Sheet: Table1_Annotation_Results
Overlap
	Yes	No
Genes	3924	2240
	0.64	0.36
Exons	3373	2791
	0.55	0.45
Introns	2385	3779
	0.39	0.61
3'UTR	1610	4554
	0.26	0.74
5'UTR	882	5282
	0.14	0.86
Promoter	1175	4989
	0.19	0.81
Intergenic	2240	3924
	0.36	0.64
miRNA	42	6122
	0.01	0.99
Dependency
AGO3 dependency	368	5796
	0.06	0.94
DCL3 dependency	700	5464
	0.11	0.89
irs	1846	4318
	0.3	0.7
TE_L1	1213	4951
	0.2	0.8
TE_Order_LINE	1325	4839
	0.21	0.79
Phasing Class	none	median	high
	6020	123	21
	0.98	0.02	0
expression Class	specific	inbetween	common
	1515	2984	1665
	0.25	0.48	0.27
strand bias class	strong	medium	none
	2536	2182	829
	0.41	0.35	0.13
Repetitiveness Class	low	med	high
	518	1777	3477
	0.08	0.29	0.56
Loci size	(0,100]	(100,400]	(400,1.5e+03]	(1.5e+03,3e+03]	(3e+03,Inf]
	272	2113	3109	552	118
	0.04	0.34	0.5	0.09	0.02

### Sheet: Supp_Table_S1_Libraries_used_Summary_of_data
DataCode	InternalExternal	Description	Replicate	Genotype	Mutants	Controls	LifeCycle
SL16	Internal	Chlamy rose bengal treetment	1	CC4350	FALSE	no	Vegetative
SL17	Internal	Chlamy low iron	2	CC4350	FALSE	no	Vegetative
SL74	Internal	crr1 -Cu - crr1 copper response element	4	CC4350	FALSE	no	Vegetative
SL75	Internal	Chlamy -Cu	5	CC4350	FALSE	no	Vegetative
SL76	Internal	Chlamy +Cu	6	CC4350	FALSE	no	Vegetative
SL139	Internal	From Vegetative Cells	7	CC4350	FALSE	no	Vegetative
SL140	Internal	From Vegetative Cells	7	CC4350	FALSE	no	Vegetative
SL141	Internal	Nitrogen Starved Vegetative Cells	8	CC4350	FALSE	no	Vegetative
SL142	Internal	Nitrogen Starved Vegetative Cells	8	CC4350	FALSE	no	Vegetative
SL143	Internal	Gametes induced by N starvation	9	CC4350	FALSE	no	Vegetative
SL144	Internal	Gametes induced by N starvation	9	CC4350	FALSE	no	Vegetative
SL145	Internal	None	10	CC4350	FALSE	no	Vegetative
SL146	Internal	None	10	CC4350	FALSE	no	Vegetative
SL184	Internal	Zygote 30mins	13	CC4350	FALSE	no	Zygote
SL185	Internal	Zygote 2 hours	14	CC4350	FALSE	no	Zygote
SL186	Internal	Zygote 6h	15	CC4350	FALSE	no	Zygote
SL187	Internal	Zygote GSM1 - transgenic	16	CC4350	FALSE	no	Zygote
SL254	Internal	Zygotes	17	CC4350	FALSE	no	Zygote
SL255	Internal	Zygotes	18	CC4350	FALSE	no	Zygote
SL256	Internal	Zygotes	19	CC4350	FALSE	no	Zygote
SL257	Internal	Tgsm1	20	CC4350	FALSE	no	Vegetative
SL165	Internal	crr1 -Cu - biological repeat	21	CC4350	FALSE	no	Vegetative
SL304	Internal	Cytoplasmic	22	CC4350	FALSE	no	Vegetative
SL305	Internal	Vegetative Cells	23	CC4350	FALSE	no	Vegetative
SL306	Internal	Low Iron	24	CC4350	FALSE	no	Vegetative
SL307	Internal	Minus Cu	25	CC4350	FALSE	no	Vegetative
SL308	Internal	Plus Cu	26	CC4350	FALSE	no	Vegetative
SL379	Internal	T5m14	27	CC4350	FALSE	no	Vegetative
SL380	Internal	T5p	28	CC4350	FALSE	no	Vegetative
SL390	Internal	T5m14	29	CC4350	FALSE	no	Vegetative
SL391	Internal	T5m14	29	CC4350	FALSE	no	Vegetative
SL392	Internal	T5P	30	CC4350	FALSE	no	Vegetative
SL393	Internal	T5P	30	CC4350	FALSE	no	Vegetative
SL2108	Internal	CC125	31	CC125	FALSE	wt	Vegetative
SL2121	Internal	CC125	31	CC125	FALSE	wt	Vegetative
SL2122	Internal	CC125	31	CC125	FALSE	wt	Vegetative
SL2123	Internal	J Japanese strain	32	J	FALSE	wt	Vegetative
SL2124	Internal	J Japanese strain	32	J	FALSE	wt	Vegetative
SL2125	Internal	J Japanese strain	32	J	FALSE	wt	Vegetative
SL2126	Internal	RC_L2-1 J - cc125	33	CC125/J	FALSE	no	Vegetative
SL2127	Internal	RC_L2-1 J - cc125	33	CC125/J	FALSE	no	Vegetative
SL2128	Internal	RC_L2-1 J - cc125	33	CC125/J	FALSE	no	Vegetative
SL2129	Internal	RC_L2-2 J - cc125	34	CC125/J	FALSE	no	Vegetative
SL2130	Internal	RC_L2-2 J - cc125	34	CC125/J	FALSE	no	Vegetative
SL2131	Internal	RC_L2-2	34	CC125/J	FALSE	no	Vegetative
SL2132	Internal	RC_L2-3	35	CC125/J	FALSE	no	Vegetative
SL2133	Internal	RC_L2-3	35	CC125/J	FALSE	no	Vegetative
SL2134	Internal	RC_L2-3	35	CC125/J	FALSE	no	Vegetative
SL2135	Internal	RC_L2-5	36	CC125/J	FALSE	no	Vegetative
SL2136	Internal	RC_L2-5	36	CC125/J	FALSE	no	Vegetative
SL2137	Internal	RC_L2-5	36	CC125/J	FALSE	no	Vegetative
SL14	Internal	Chlammy WT	37	CC4350	FALSE	no	Vegetative
SL2178	Internal	CC-1883	38	CC1883	wt	no	Vegetative
SL2180	Internal	CC-1883	38	CC1883	wt	no	Vegetative
SL2179	Internal	CC-1883	38	CC1883	wt	no	Vegetative
SL2181	Internal	A4-1 Parental - PSY miR	39	CC1883	wt	wt	Vegetative
SL2182	Internal	A4-1 Parental - PSY miR	39	CC1883	wt	wt	Vegetative
SL2183	Internal	A4-1 Parental - PSY miR	39	CC1883	wt	wt	Vegetative
SL2184	Internal	C5-3 Parental - PSY miR	40	CC1883	wt	wt	Vegetative
SL2185	Internal	C5-3 Parental - PSY miR	40	CC1883	wt	wt	Vegetative
SL2186	Internal	C5-3 Parental - PSY miR	40	CC1883	wt	wt	Vegetative
SL2187	Internal	E9-3 Parental - PSY miR	41	CC1883	wt	wt	Vegetative
SL2188	Internal	E9-3 Parental - PSY miR	41	CC1883	wt	wt	Vegetative
SL2189	Internal	E9-3 Parental - PSY miR	41	CC1883	wt	wt	Vegetative
SL2190	Internal	Mutant m11	42	CC1883	m11	no	Vegetative
SL2191	Internal	Mutant m11	42	CC1883	m11	no	Vegetative
SL2192	Internal	Mutant m11	42	CC1883	m11	no	Vegetative
SL2193	Internal	Mutant m12	43	CC1883	m12	no	Vegetative
SL2194	Internal	Mutant m12	43	CC1883	m12	no	Vegetative
SL2195	Internal	Mutant m12	43	CC1883	m12	no	Vegetative
SL2196	Internal	Mutant m13	44	CC1883	m13	no	Vegetative
SL2197	Internal	Mutant m13	44	CC1883	m13	no	Vegetative
SL2198	Internal	Mutant m13	44	CC1883	m13	no	Vegetative
SL2199	Internal	Mutant m27	45	CC1883	m27	no	Vegetative
SL2200	Internal	Mutant m27	45	CC1883	m27	no	Vegetative
SL2201	Internal	Mutant m27	45	CC1883	m27	no	Vegetative
SL2202	Internal	Mutant m37 - DCL3	46	CC1883	dcl3	no	Vegetative
SL2203	Internal	Mutant m37 - DCL3	46	CC1883	dcl3	no	Vegetative
SL2204	Internal	Mutant m37 - DCL3	46	CC1883	dcl3	no	Vegetative
SL2205	Internal	Mutant m47 -close to DCL3	47	CC1883	dcl3	no	Vegetative
SL2206	Internal	Mutant m47 -close to DCL3	47	CC1883	dcl3	no	Vegetative
SL2207	Internal	Mutant m47 -close to DCL3	47	CC1883	dcl3	no	Vegetative
SL2208	Internal	Mutant m50 - close to dsDNA binding protein	48	CC1883	m50	no	Vegetative
SL2209	Internal	Mutant m50 - close to dsDNA binding protein	48	CC1883	m50	no	Vegetative
SL2210	Internal	Mutant m50 - close to dsDNA binding protein	48	CC1883	m50	no	Vegetative
SL2211	Internal	Mutant m51 - in dcl3	49	CC1883	dcl3	no	Vegetative
SL2212	Internal	Mutant m51 - in dcl3	49	CC1883	dcl3	no	Vegetative
SL2213	Internal	Mutant m51 - in dcl3	49	CC1883	dcl3	no	Vegetative
SL2214	Internal	Mutant m52 - potentially dcl3	50	CC1883	dcl3	no	Vegetative
SL2215	Internal	Mutant m52 - potentially dcl3	50	CC1883	dcl3	no	Vegetative
SL2216	Internal	Mutant m52 - potentially dcl3	50	CC1883	dcl3	no	Vegetative
SL2217	Internal	Mutant m54 - potentially dcl3	51	CC1883	dcl3	no	Vegetative
SL2218	Internal	Mutant m54 - potentially dcl3	51	CC1883	dcl3	no	Vegetative
SL2219	Internal	Mutant m54 - potentially dcl3	51	CC1883	dcl3	no	Vegetative
SL2220	Internal	Mutant m56	52	CC1883	m56	no	Vegetative
SL2221	Internal	Mutant m56	52	CC1883	m56	no	Vegetative
SL2222	Internal	Mutant m56	52	CC1883	m56	no	Vegetative
SL2223	Internal	Mutant m57	53	CC1883	m57	no	Vegetative
SL2224	Internal	Mutant m57	53	CC1883	m57	no	Vegetative
SL2225	Internal	Mutant m57	53	CC1883	m57	no	Vegetative
SL2298	Internal	CC-1883 WT	54	CC1883	wt	no	Vegetative
SL2299	Internal	CC-1883 WT	54	CC1883	wt	no	Vegetative
SL2300	Internal	CC-1883 WT	54	CC1883	wt	no	Vegetative
SL2301	Internal	E9-3 Parental	55	CC1883	wt	wt	Vegetative
SL2302	Internal	E9-3 Parental	55	CC1883	wt	wt	Vegetative
SL2303	Internal	E9-3 Parental	55	CC1883	wt	wt	Vegetative
SL2304	Internal	Mutant m47 -close to DCL3	56	CC1883	dcl3	no	Vegetative
SL2305	Internal	Mutant m47 -close to DCL3	56	CC1883	dcl3	no	Vegetative
SL2306	Internal	Mutant m47 -close to DCL3	56	CC1883	dcl3	no	Vegetative
SL2307	Internal	Mutant m51 - in dcl3	57	CC1883	dcl3	no	Vegetative
SL2308	Internal	Mutant m51 - in dcl3	57	CC1883	dcl3	no	Vegetative
SL2309	Internal	Mutant m51 - in dcl3	57	CC1883	dcl3	no	Vegetative
SL2310	Internal	A4-1	58	CC1883	wt	wt	Vegetative
SL2311	Internal	A4-1	58	CC1883	wt	wt	Vegetative
SL2312	Internal	A4-1	58	CC1883	wt	wt	Vegetative
SL2313	Internal	E9-3 Parental	59	CC1883	wt	wt	Vegetative
SL2314	Internal	E9-3 Parental	59	CC1883	wt	wt	Vegetative
SL2315	Internal	E9-3 Parental	59	CC1883	wt	wt	Vegetative
SL2316	Internal	m37	60	CC1883	dcl3	no	Vegetative
SL2317	Internal	m37	60	CC1883	dcl3	no	Vegetative
SL2318	Internal	m37	60	CC1883	dcl3	no	Vegetative
SL2319	Internal	m51	61	CC1883	dcl3	no	Vegetative
SL2320	Internal	m51	61	CC1883	dcl3	no	Vegetative
SL2321	Internal	m51	61	CC1883	dcl3	no	Vegetative
SL2322	Internal	A4-1	62	CC1883	wt	wt	Vegetative
SL2323	Internal	A4-1	62	CC1883	wt	wt	Vegetative
SL2324	Internal	A4-1	62	CC1883	wt	wt	Vegetative
SL2325	Internal	E9-3 Parental	63	CC1883	wt	wt	Vegetative
SL2326	Internal	E9-3 Parental	63	CC1883	wt	wt	Vegetative
SL2327	Internal	E9-3 Parental	63	CC1883	wt	wt	Vegetative
SL2328	Internal	m33	64	CC1883	ago3	no	Vegetative
SL2329	Internal	m33	64	CC1883	ago3	no	Vegetative
SL2330	Internal	m33	64	CC1883	ago3	no	Vegetative
SL2331	Internal	m49	65	CC1883	ago3	no	Vegetative
SL2332	Internal	m49	65	CC1883	ago3	no	Vegetative
SL2333	Internal	m49	65	CC1883	ago3	no	Vegetative
SL2404	Internal	WT	70	CC1883	wt	no	Vegetative
SL2405	Internal	WT	70	CC1883	wt	no	Vegetative
SL2406	Internal	WT	70	CC1883	wt	no	Vegetative
SL2407	Internal	M25 Ago3 KO	71	CC1883	ago3	no	Vegetative
SL2408	Internal	M25 Ago3 KO	71	CC1883	ago3	no	Vegetative
SL2409	Internal	M25 Ago3 KO	71	CC1883	ago3	no	Vegetative
GSM803103	External	Control	72	FALSE	FALSE	no	Vegetative
GSM803104	External	Phosphate Starvation	73	FALSE	FALSE	no	Vegetative
GSM803105	External	Sulphate Starvation	74	FALSE	FALSE	no	Vegetative

### Sheet: Supp_Table_S2_loci_vs_features
AnnotationType	True	False	Percentage
TE_Copia	10	6154	0.2
threeprimeUTR	1610	4554	26.1
TE_Mariner	40	6124	0.6
CDS	2576	3588	41.8
MSAT	3	6161	0
TE_Order_LINE	1325	4839	21.5
TE_P	30	6134	0.5
TE_TOC1	21	6143	0.3
rRNA	15	6149	0.2
mRNA	3924	2240	63.7
miRNA	42	6122	0.7
TE_TOC2	1	6163	0
TE_Order_LTR	264	5900	4.3
TE_Novosib	19	6145	0.3
introns	2385	3779	38.7
TE_RTE	49	6115	0.8
TE_Gypsy	149	6015	2.4
fiveprimeUTR	882	5282	14.3
irs	1846	4318	29.9
transposons	2068	4096	33.5
TE_DIRS	3	6161	0
TE_Class_RET	1642	4522	26.6
TE_EnSpm	37	6127	0.6
anno	3924	2240	63.7
TE_TCR1	4	6160	0.1
TE_DualenRandI	80	6084	1.3
TE_REM1	9	6155	0.1
promoter	1175	4989	19.1
TE_Gulliver	16	6148	0.3
exons	3373	2791	54.7
TE_Class_DNA	308	5856	5
TE_L1	1213	4951	19.7
repetativeSeq	4676	1488	75.9
TE_Harbinger	0	6164	0
TE_Order_TIR	267	5897	4.3
TE_Order_DIRS	3	6161	0
trs	1318	4846	21.4
genes	3924	2240	63.7
TE_hAT	130	6034	2.1
TE_Order_SINE	85	6079	1.4
intergenic	2240	3924	36.3
methCG	866	5298	14
methCHH	80	6084	1.3
methCHG	24	6140	0.4
methAll	945	5219	15.3
CC1883	1980	4184	32.1
CC125	1057	5107	17.1
CC4350	4188	1976	67.9
J	2672	3492	43.3
CC1883specific	436	5728	7.1
CC4350specific	1520	4644	24.7
CC125specific	22	6142	0.4
Jspecific	993	5171	16.1
vegetative	6076	88	98.6
zygote	2097	4067	34
vegetativespecific	4067	2097	66
zygotespecific	88	6076	1.4
wtAdrian	1683	4481	27.3
dcl3Adrian	1231	4933	20
ago3Adrian	1421	4743	23.1
mutantAdrian	1734	4430	28.1
wtAdrianspecific	246	5918	4
mutantAdrianspecific	297	5867	4.8
notDCL3dependent	248	5916	4
DCL3dependent	700	5464	11.4
AGO3dependent	368	5796	6
notAGO3dependent	106	6058	1.7
phased	149	6015	2.4
expression Class	specific	inbetween	common
	1515	2984	1665
strand bias class	strong_bias	med_bias	no_bias
	2536	2182	829
repetitivenessClass	low	med	high
	518	1777	3477
Phasing Class	none	median	high
	6020	123	21
	C	T	A	G
predominant_5prime_letter	1039	3507	737	1289
	<20nt	20nt	21nt	>21nt
predominant_sRNA_sizeClass	1367	415	3302	1080

### Sheet: Supp_Table_S3_MCA_Annotations
AnnotationType	Type	Primary/Supplementary in MCA
exons	extrinsic	Primary
intergenic	extrinsic	Primary
introns	extrinsic	Primary
irs	extrinsic	Primary
methAll	extrinsic	Primary
miRNA	extrinsic	Primary
promoter	extrinsic	Primary
TE_Class_DNA	extrinsic	Primary
TE_Class_RET	extrinsic	Primary
trs	extrinsic	Primary
AGO3dependent	intrinsic	Primary
CC125specific	intrinsic	Primary
CC1883specific	intrinsic	Primary
CC4350specific	intrinsic	Primary
DCL3dependent	intrinsic	Primary
expression Class	intrinsic	Primary
Jspecific	intrinsic	Primary
Phasing Class	intrinsic	Primary
predominant_5prime_letter	intrinsic	Primary
predominant_sRNA_sizeClass	intrinsic	Primary
repetitivenessClass	intrinsic	Primary
strand bias class	intrinsic	Primary
vegetativespecific	intrinsic	Primary
zygotespecific	intrinsic	Primary
fiveprimeUTR	extrinsic	Supplementary
genes	extrinsic	Supplementary
methCG	extrinsic	Supplementary
methCHG	extrinsic	Supplementary
methCHH	extrinsic	Supplementary
TE_Copia	extrinsic	Supplementary
TE_DIRS	extrinsic	Supplementary
TE_DualenRandI	extrinsic	Supplementary
TE_EnSpm	extrinsic	Supplementary
TE_Gulliver	extrinsic	Supplementary
TE_Gypsy	extrinsic	Supplementary
TE_hAT	extrinsic	Supplementary
TE_L1	extrinsic	Supplementary
TE_Mariner	extrinsic	Supplementary
TE_Novosib	extrinsic	Supplementary
TE_Order_DIRS	extrinsic	Supplementary
TE_Order_LINE	extrinsic	Supplementary
TE_Order_LTR	extrinsic	Supplementary
TE_Order_SINE	extrinsic	Supplementary
TE_Order_TIR	extrinsic	Supplementary
TE_P	extrinsic	Supplementary
TE_REM1	extrinsic	Supplementary
TE_RTE	extrinsic	Supplementary
TE_TCR1	extrinsic	Supplementary
TE_TOC1	extrinsic	Supplementary
TE_TOC2	extrinsic	Supplementary
threeprimeUTR	extrinsic	Supplementary

### Sheet: Supp_Table_S4_cluster_overlap_loci_vs_feature
	Annotation	Cluster 1	Cluster 1 Percent	Cluster 2	Cluster 2 Percent	Cluster 3	Cluster 3 Percent	Cluster 4	Cluster 4 Percent	Cluster 5	Cluster 5 Percent	Cluster 6	Cluster 6 Percent
1	TE_Copia	3	0.181269	2	0.188324	2	0.272109	0	0	2	0.17316	1	0.215983
2	threeprimeUTR	5	0.302115	345	32.4859	235	31.9728	472	43.1444	488	42.2511	65	14.0389
3	TE_Mariner	11	0.664653	3	0.282486	5	0.680272	4	0.365631	16	1.38528	1	0.215983
4	CDS	5	0.302115	773	72.7872	280	38.0952	572	52.2852	651	56.3636	295	63.7149
5	MSAT	1	0.060423	0	0	2	0.272109	0	0	0	0	0	0
6	TE_Order_LINE	937	56.6163	195	18.3616	87	11.8367	31	2.83364	66	5.71429	9	1.94384
7	TE_P	8	0.483384	3	0.282486	2	0.272109	1	0.0914077	15	1.2987	1	0.215983
8	TE_TOC1	6	0.362538	15	1.41243	0	0	0	0	0	0	0	0
9	rRNA	0	0	0	0	3	0.408163	12	1.09689	0	0	0	0
10	mRNA	13	0.785498	1061	99.9058	552	75.102	951	86.9287	967	83.7229	380	82.0734
11	miRNA	0	0	0	0	42	5.71429	0	0	0	0	0	0
12	TE_TOC2	1	0.060423	0	0	0	0	0	0	0	0	0	0
13	TE_Order_LTR	67	4.04834	55	5.17891	56	7.61905	9	0.822669	58	5.02165	19	4.10367
14	TE_Novosib	5	0.302115	1	0.094162	3	0.408163	1	0.0914077	3	0.25974	6	1.2959
15	introns	6	0.362538	592	55.7439	306	41.6327	684	62.5229	575	49.7835	222	47.9482
16	TE_RTE	9	0.543807	8	0.753296	14	1.90476	6	0.548446	11	0.952381	1	0.215983
17	TE_Gypsy	40	2.41692	25	2.35405	21	2.85714	5	0.457038	41	3.54978	17	3.67171
18	fiveprimeUTR	0	0	237	22.3164	134	18.2313	195	17.8245	268	23.2035	48	10.3672
19	irs	743	44.8943	434	40.8663	255	34.6939	106	9.68921	265	22.9437	43	9.28726
20	transposons	1106	66.8278	304	28.6252	199	27.0748	86	7.86106	322	27.8788	51	11.0151
21	TE_DIRS	0	0	0	0	0	0	2	0.182815	1	0.0865801	0	0
22	TE_Class_RET	1015	61.3293	267	25.1412	150	20.4082	48	4.38757	133	11.5152	29	6.2635
23	TE_EnSpm	21	1.26888	3	0.282486	1	0.136054	1	0.0914077	8	0.692641	3	0.647948
24	anno	13	0.785498	1061	99.9058	552	75.102	951	86.9287	967	83.7229	380	82.0734
25	TE_TCR1	0	0	0	0	0	0	0	0	4	0.34632	0	0
26	TE_DualenRandI	30	1.81269	25	2.35405	9	1.22449	10	0.914077	6	0.519481	0	0
27	TE_REM1	3	0.181269	4	0.376648	0	0	0	0	2	0.17316	0	0
28	promoter	107	6.46526	198	18.6441	172	23.4014	258	23.5832	371	32.1212	69	14.9028
29	TE_Gulliver	2	0.120846	0	0	11	1.4966	0	0	3	0.25974	0	0
30	exons	7	0.422961	957	90.113	452	61.4966	744	68.0073	877	75.9307	336	72.5702
31	TE_Class_DNA	76	4.59215	15	1.41243	44	5.98639	18	1.64534	131	11.342	24	5.18359
32	TE_L1	906	54.7432	167	15.725	65	8.84354	15	1.37112	52	4.50216	8	1.72786
33	repetativeSeq	1620	97.8852	1001	94.2561	533	72.517	464	42.4132	812	70.303	246	53.1317
34	TE_Harbinger	0	0	0	0	0	0	0	0	0	0	0	0
35	TE_Order_TIR	69	4.16918	15	1.41243	33	4.4898	12	1.09689	115	9.95671	23	4.9676
36	TE_Order_DIRS	0	0	0	0	0	0	2	0.182815	1	0.0865801	0	0
37	trs	176	10.6344	190	17.8908	277	37.6871	177	16.1792	398	34.4589	100	21.5983
38	genes	13	0.785498	1061	99.9058	552	75.102	951	86.9287	967	83.7229	380	82.0734
39	TE_hAT	22	1.32931	5	0.47081	11	1.4966	7	0.639854	71	6.14719	14	3.02376
40	TE_Order_SINE	42	2.53776	25	2.35405	16	2.17687	1	0.0914077	1	0.0865801	0	0
41	intergenic	1642	99.2145	1	0.094162	183	24.898	143	13.0713	188	16.2771	83	17.9266
42	methCG	414	25.0151	386	36.3465	33	4.4898	9	0.822669	13	1.12554	11	2.37581
43	methCHH	6	0.362538	13	1.22411	20	2.72109	13	1.1883	14	1.21212	14	3.02376
44	methCHG	7	0.422961	5	0.47081	4	0.544218	3	0.274223	3	0.25974	2	0.431965
45	methAll	420	25.3776	399	37.5706	52	7.07483	23	2.10238	27	2.33766	24	5.18359
46	CC1883	126	7.61329	102	9.60452	727	98.9116	881	80.5302	32	2.77056	112	24.1901
47	CC125	133	8.03625	74	6.96798	363	49.3878	421	38.4826	35	3.0303	31	6.69546
48	CC4350	978	59.0937	544	51.2241	536	72.9252	826	75.5027	1009	87.3593	295	63.7149
49	J	1293	78.1269	835	78.6252	133	18.0952	373	34.0951	15	1.2987	23	4.9676
50	CC1883specific	7	0.422961	3	0.282486	190	25.8503	171	15.6307	0	0	65	14.0389
51	CC4350specific	112	6.76737	26	2.44821	0	0	168	15.3565	955	82.684	259	55.9395
52	CC125specific	6	0.362538	9	0.847458	0	0	5	0.457038	0	0	2	0.431965
53	Jspecific	550	33.2326	429	40.3955	0	0	6	0.548446	0	0	8	1.72786
54	vegetative	1654	99.9396	1062	100	735	100	1094	100	1095	94.8052	436	94.1685
55	zygote	484	29.2447	234	22.0339	458	62.3129	344	31.4442	498	43.1169	79	17.0626
56	vegetativespecific	1171	70.7553	828	77.9661	277	37.6871	750	68.5558	657	56.8831	384	82.9374
57	zygotespecific	1	0.060423	0	0	0	0	0	0	60	5.19481	27	5.83153
58	wtAdrian	108	6.52568	78	7.34463	718	97.6871	662	60.5119	24	2.07792	93	20.0864
59	dcl3Adrian	94	5.67976	78	7.34463	121	16.4626	842	76.9653	30	2.5974	66	14.2549
60	ago3Adrian	108	6.52568	86	8.09793	440	59.8639	696	63.6197	26	2.25108	65	14.0389
61	mutantAdrian	125	7.55287	102	9.60452	500	68.0272	880	80.4388	32	2.77056	95	20.5184
62	wtAdrianspecific	1	0.060423	0	0	227	30.8844	1	0.0914077	0	0	17	3.67171
63	mutantAdrianspecific	18	1.08761	24	2.25989	9	1.22449	219	20.0183	8	0.692641	19	4.10367
64	notDCL3dependent	16	0.966767	18	1.69492	9	1.22449	187	17.0932	6	0.519481	12	2.59179
65	DCL3dependent	30	1.81269	18	1.69492	606	82.449	7	0.639854	0	0	39	8.42333
66	AGO3dependent	2	0.120846	0	0	278	37.8231	52	4.7532	0	0	36	7.77538
67	notAGO3dependent	2	0.120846	8	0.753296	0	0	86	7.86106	2	0.17316	8	1.72786
68	phased	2	0.120846	5	0.47081	130	17.6871	5	0.457038	7	0.606061	0	0

### Sheet: Supp_Table_S5_TE_Classification
SearchTerm	Name	Superfamily	Class	Order
DNA	DNA	Undefined	DNA	Undefined
DNA-1	DNA.NonAut	Undefined	DNA	Undefined
DNA-2	DNA.NonAut	Undefined	DNA	Undefined
DNA-3	DNA.NonAut	Undefined	DNA	Undefined
DNA3	DNA.NonAut	Undefined	DNA	Undefined
DNA-4	DNA.NonAut	Undefined	DNA	Undefined
DNAX1	DNA.NonAut	Undefined	DNA	Undefined
hAT	TIR.hAT	Undefined	DNA	TIR
EnSpm	TIR.EnSpm	EnSpm	DNA	TIR
Gulliver	TIR.Gulliver	Gulliver	DNA	TIR
Harbinger	TIR.Harbinger	Harbinger	DNA	TIR
hAT	TIR.hAT	hAT	DNA	TIR
Mariner	TIR.Mariner	Mariner	DNA	TIR
Novosib	TIR.Novosib	Novosib	DNA	TIR
P-1	TIR.P	P	DNA	TIR
P-2	TIR.P	P	DNA	TIR
DNA-8	TIR.P	P	DNA	TIR
TCR1	TIR.TCR1	TCR1	DNA	TIR
TOC2	TIR.TOC2	TOC2	DNA	TIR
DIRS	DIRS	DIRS	RET	DIRS
RandI	LINE.DualenRandI	DualenRandI	RET	LINE
L1	LINE.L1	L1	RET	LINE
RTE	LINE.RTE	RTE	RET	LINE
LTR1	LTR	Undefined	RET	LTR
LTR2	LTR	Undefined	RET	LTR
LTR3	LTR	Undefined	RET	LTR
LTR4	LTR	Undefined	RET	LTR
Copia	LTR.Copia	Copia	RET	LTR
Gypsy	LTR.Gypsy	Gypsy	RET	LTR
REM1	LTR.REM1	REM1	RET	LTR
nonLTR	nonLTR	Undefined	RET	Undefined
SINE	SINE	Undefined	RET	SINE
TOC1	LTR.TOC1	TOC1	RET	LTR
TE1	Un.TE1	Undefined	Undefined	Undefined
TE2	Un.TE2	Undefined	Undefined	Undefined
rich	Unknown	Unknown	Unknown	Unknown
)n	Unknown	Unknown	Unknown	Unknown
rnd	Unknown	Unknown	Unknown	Unknown
REP	Unknown	Unknown	Unknown	Unknown
